# Spatial Transcriptomics Reveals Inflammation and Trans-differentiation States of Acute Myeloid Leukemia in Extramedullary and Medullary Tissues

**DOI:** 10.1101/2024.11.11.622999

**Authors:** Enes Dasdemir, Ivo Veletic, Christopher P. Ly, Andres E. Quesada, Christopher D. Pacheco, Fatima Z. Jelloul, Pamela Borges, Sreyashi Basu, Sonali Jindal, Zhiqiang Wang, Alexander Lazar, Khalida M. Wani, Dinler A. Antunes, Patrick K. Reville, Preethi H. Gunaratne, Robert J. Tower, Padmanee Sharma, Hussein A. Abbas

**Affiliations:** Department of Leukemia, Division of Cancer Medicine, The University of Texas MD Anderson Cancer Center, Houston, TX, USA; Department of Biology and Biochemistry, University of Houston, Houston, TX, USA; Department of Hematopathology, Division of Cancer Medicine, The University of Texas MD Anderson Cancer Center, Houston, TX, USA; Immunotherapy Platform, James P. Allison Institute, The University of Texas MD Anderson Cancer Center, Houston, TX, USA; Department of Pathology, Division of Pathology/Lab Medicine, The University of Texas MD Anderson Cancer Center, Houston, TX, USA; Department of Genitourinary Medical Oncology, Division of Cancer Medicine, The University of Texas MD Anderson Cancer Center, Houston, TX, USA; Department of Surgery, University of Texas Southwestern Medical Center, Dallas, TX, USA; Department of Genomic Medicine, Division of Cancer Medicine, The University of Texas MD Anderson Cancer Center, Houston, TX, USA

## Abstract

Acute myeloid leukemia (AML) is a heterogeneous disease of the bone marrow (medullary) but can also involve extramedullary tissues. While single cell dynamics of AML in suspension are previously explored, a comprehensive spatial transcriptomic assessment in AML remain underexplored. Here, we used Visium spatial transcriptomics to resolve medullary and extramedullary AML environments. We reveal spatial co-localization of monocytes and granulocyte-monocyte progenitors with leukemic populations in the bone marrow, sharing molecular signatures with extramedullary sites. Cell-cell communication via the CXCL12- CXCR4 axis correlated with PI3K/AKT/mTOR signaling in high inflammatory niches. Trans- differentiation states were concentrated in AML-infiltrated regions, with committed-like AML populations present in inflammatory niches and away from the trabeculae, while primitive-like AML cells localized near the endosteal niche. We validated these findings in GeoMx-based Digital Spatial profiling (DSP). Our study applied multimodal spatial transcriptomic approaches to characterize the spatial hierarchy and microenvironmental dynamics of AML differentiation states. We also demonstrated the feasibility of applying Visium-based spatial transcriptomics in decalcified bone tissues.
