## Supplemental Table 5 for "Spatial Transcriptomics Reveals Inflammation and Trans-differentiation States of Acute Myeloid Leukemia in Extramedullary and Medullary Tissues"

### Sheet: Sheet1
Table S5: OPAL multiplexed fluorescent (Fl) immunohistochemistry antibodies (Ab)
Target	Vendor	Clone	Host	Cat #	Localization	HIER	Ab Dilution	Channel	Fl Dilution	Exposure
CD33	CellMarque	PWS44	Mouse	133M-14	membrane	Citrate pH6	1:80	Opal 520	1:400	15.5
CD71	Invitrogen	H68.4	Mouse	13-6800	membrane	Citrate pH6	1:1000	Opal 480	1:800	5.06
IL-6	Abcam	1.2-2B11-2G10	Mouse	ab9324	cytoplasm	Citrate pH6	1:1000	Opal 570	1:200	6.42
CXCL12	R&D	79018	Mouse	MAB350	membrane	Citrate pH6	1:100	Opal 620	1:200	12.25
CXCR4	CST	D4Z7W	Rabbit	97680	membrane	Citrate pH6	1:800	Opal 690	1:200	12.06
CD68	Agilent	PG-M1	Mouse	M0876	cytoplasm	Citrate pH6	1:100	Opal 780	1:100/1:25	19.03
								DAPI	1:10000	2.8
									Sample AF	95.13
